# Machine Learning Resolves Functional Phenotypes and Therapeutic Responses in KCNQ2 Developmental Epileptic Encephalopathy iPSC Models

**DOI:** 10.1101/2025.07.26.666977

**Authors:** Dina Simkin, Syed M.A. Wafa, Mennat Gharib, Kelly A. Marshall, Yezi Yang, Linda C. Laux, Alfred L. George, Evangelos Kiskinis

## Abstract

Pathogenic KCNQ2 variants are associated with developmental and epileptic encephalopathy (KCNQ2-DEE), a devastating disorder characterized by neonatal-onset seizures and impaired neurodevelopment with no effective treatments. KCNQ2 encodes the voltage-gated potassium channel K_V_7.2, which regulates action potential threshold and repolarization. However, the relationship between K_V_7.2 dysfunction and abnormal neuronal activity remains unclear. Here, we use human induced pluripotent stem (iPSC)-derived neurons from 5 KCNQ2-DEE patients with pathogenic variants and CRISPR/Cas9-corrected isogenic controls to investigate pathophysiological mechanisms. We identify a common dyshomeostatic enhancement of Ca^2+^-activated small conductance potassium (SK) channels, which drives larger post-burst afterhyperpolarizations in KCNQ2-DEE neurons. Using microelectrode arrays (MEAs), we recorded over 18 million extracellular spikes from >8,000 neurons during 5 weeks in culture and then applied supervised and unsupervised machine learning algorithms to dissect time-dependent functional neuronal phenotypes that defined both patient-specific and shared firing features among KCNQ2-DEE patients. Our analysis identified irregular spike timing and enhanced bursting as functional biomarkers of KCNQ2-DEE and demonstrated the significant influence of genetic background on phenotypic diversity. Importantly, using unbiased machine learning models, we showed that chronic treatment with the K_V_7 activator retigabine rescues the disease-associated functional phenotypes with variable efficacy. Our findings highlight SK channel upregulation as a critical pathophysiological mechanism underlying KCNQ2-DEE and provide a robust MEA-based machine learning platform useful for deciphering phenotypic diversity amongst patients, discovering functional disease biomarkers, and evaluating precision medicine interventions in personalized iPSC neuronal models.
