## Supplementary material for "Machine Learning Resolves Functional Phenotypes and Therapeutic Responses in KCNQ2 Developmental Epileptic Encephalopathy iPSC Models": Tables S2 and S3

### Sheet: Table S2
Group	NCBI mRNA variant ID	NCBI Gene ID	Gene Target (isoform/transcript ID)	Species	Primer Name (ID)	Primer sequence: 5'->3' seq		Amplicon Size (bp)	Source	PrimerBank ID	Blasted (species specific)	In Lab	Efficiency	Melt Curve	NTC
K+ channel genes	NM_000217	3736	KCNA1	Human	KCNA1_F1	F	CATCGTGGAAACGCTGTGTAT	237	D.S.	N/A	Yes	Yes	1.097	One peak	N/A
					KCNA1_R1	R	CTAAAAACCCTTACCAAGCGGAT
	Var 1,2	3737	KCNA2	Human	KCNA2_F1	F	AGACCACGAGTGCTGTGAGA	125	Harvard Primerbank	324021689c1	Yes	Yes	1.06	One peak	N/A
					KCNA2_R1	R	AGTACCTCATTCGTTTCTTTGGG
	NM_002233	3739	KCNA4	Human	KCNA4_F1	F	ATGAGTGTTCCTACACGGATCT	106	Harvard Primerbank	325197144c2	Yes	Yes	0.99	One peak	N/A
					KCNA4_R1	R	CCTGACACATTTATCACCACACG
	All Var	8514	KCNAB2	Human	KCNAB2_F1	F	CCACAAGATAGGAGTGGGCG	101	D.S.	N/A	Yes	Yes	1.08	One peak	N/A
					KCNAB2_R1	R	AGGAGGCTCTTGAGTAGGGT
	NM_012281.3	3751	KCND2	Human	KCND2_F2	F	GCCTCATCCCGGAAATCATCG	209	Harvard Primerbank	27436982c2	Yes	Yes	1.07	One peak	N/A
					KCND2_R2	R	CCCCGTGACATAGTAGAACACC
	Var 1-6,10-16	3778	KCNMA1 Var 1-6, 10-16, 18	Human	KCNMA1_F2	F	TTCTCTACTTCGGCTTGCGG	111	D.S.	N/A	Yes	Yes	1.004	One peak	N/A
					KCNMA1_R2	R	ACACAGACACAAACACGGGG
	Var 1-6,10-16	3778	KCNMA1 Var 1-6, 10-16, 18	Human	KCNMA1_F1	F	TGGTCACAATGTCCACCGTT	121	D.S.	N/A	Yes	Yes	1.18	One peak	N/A
					KCNMA1_R1	R	ATTTCAGGGACGTAGCTGGC
	Var 1-3	10242	KCNMB2 Var 1-3	Human	KCNMB2_F1	F	GAGGACCGAGCTATTCTCCTG	153	Harvard Primerbank	31317294c1	Yes	Yes	1.02	One peak	N/A
					KCNMB2_R1	R	TGTTTCCGTGATGGACGCATT
	Var 1-5	27094	KCNMB3	Human	KCNMB3_F1	F	GGGCTTCTCAGTCCTAATGTTC	91	D.S.	N/A	Yes	Yes	1.02	One peak	N/A
					KCNMB3_R1	R	AGTGCAGGTCGATTCTTCTCTC
	NM_014505.6	27345	KCNMB4	Human	KCNMB4_F2	F	GATTGGTTCCCAGCCATTTAC	142	D.S.	N/A	Yes	Yes	0.96	One peak	N/A
					KCNMB4_R2	R	AATGAGAACGCCCACCAC
	Var 1-5	3780	KCNN1 Var 1-5	Human	KCNN1_F1	F	TCGGGGAAACCCTCAAATGTG	118	Harvard Primerbank	25777642c1	Yes	Yes	1.056	One peak	N/A
					KCNN1_R1	R	CCATGACGACGATGCCAAAC
	Var 1-2,5	3781	KCNN2 Var 1-2,5	Human	KCNN2_F2	F	TTGATTGGTAGCATCCACGC	124	D.S.	N/A	Yes	Yes	0.983	One peak	N/A
					KCNN2_R2	R	ACCGCTCAGCATTGTAAGTGA
	NM_001372233.1	3781	KCNN2 Var 5 NM_001372233.1	Human	KCNN2vL_F1	F	GCATCTGCAAGACCAGAGGA	133	D.S.	N/A	Yes	yes	1.079	One peak	N/A
					KCNN2vL_R1	R	AGAATCACAGTCCAGCATTAGACA
	Var 1-5	3782	KCNN3 Var 1-5	Human	KCNN3_F1	F	AAGCGGAGAAGCACGTTCATA	182	Harvard Primerbank	323276680c3	Yes	Yes	1.02	One peak	N/A
					KCNN3_R1	R	CTGGTGGATAGCTTGGAGGAA
	NM_002250.2	3783	KCNN4	Human	KCNN4_F2	F	AAGCTCCGGGAACAAGTGAAC	123	Harvard Primerbank	25777651c3	Yes	Yes	1.228	One peak	N/A
					KCNN4_R2	R	CGCCAGCGTGTCAATCTGT
	All Var	3785	KCNQ2 All Var	Human	Q2_allvar-6f_F	F	CGTTCATCTACCACGCCTAC	148	D.S.	N/A	Yes	Yes	1.03	One peak	N/A
					Q2_allvar-6f_R	R	TACTCCACGCCAAACACCAC
	All Var	3786	KCNQ3 All Var	Human	KCNQ3_All_F1	F	CACCTTCCCATCCCAGCAAT	143	D.S.	N/A	Yes	Yes	1.002	One peak	N/A
					KCNQ3_All_R1	R	GGAAGTCCAGCTTCTTCCCC
	All Var	56479	KCNQ5 Var 1-4	Human	KCNQ5_F1	F	CAGTCCCACCAAAGTGCAGA	116	G.L.R.	N/A	Yes	Yes	1.07	One peak	N/A
					KCNQ5_R1	R	CAAGGGCTGTGTCAGCATCTA
	NM_020822.3	57582	KCNT1	Human	KCNT1_F1	F	GACCCGTCCTTCCAGAACG	173	Harvard Primerbank	240255504c2	Yes	Yes	1.03	One peak	N/A
					KCNT1_R1	R	ACGCGCACAATGTAGAGCA
Other ion channel genes	All Var	773	CACNA1A Var1-5	Human	CACNA1A_F4	F	CTCACGAAAGCGGCCTCAA	118	D.S.	N/A	yes	Yes	0.91	One peak	N/A
					CACNA1A_R4	R	CTGTTGGGCATGTCGGTAGG
	NM_021072.4	348980	HCN1	Human	HCN1_F1	F	AGGCAATCGCTCCCATCAAT	99	D.S.	N/A	Yes	Yes	0.95	One peak	N/A
					HCN1_R1	R	CCGGTGGAGATTGTGTCCTC
	NM_001194.4	610	HCN2	Human	HCN2_F1	F	ACTACATCATCCGCGAAGGC	108	D.S.	N/A	Yes	Yes	0.97	One peak	N/A
					HCN2_R1	R	AGCCATCGGACAGCTTCATC
	All Var	6326	SCN2A all var	Human	SCN2A Total For1	F	TCTAAGCGTGTTTGCGCTAAT	139	G.L.R.	N/A	Yes	Yes	0.78	One peak	N/A
					SCN2A Total Rev1	R	ACCATTCCCATCCAATGAATTGT
	All Var	6334	SCN8A All Var	Human	SCN8A_F2	F	CTCCTGACTGGTCGAAGAATGT	121	G.L.R.	N/A	Yes	Yes	1.07	One peak	N/A
					SCN8A_R2	R	CATGGGTCCCGTAAAAAGGTAA
Accessory protein genes	NM_004857.3	9495	AKAP5	Human	AKAP5_F3	F	TCAAACGGGAACTCTAATCCTTG	188	Harvard Primerbank	158187520c3	Yes	Yes	0.747	One peak	N/A
					AKAP5_R3	R	CTAGGGTACTGTTACTGGCTTCT
	All Var	288	ANK3 All Var	Human	ANK3_All_F1	F	CCATGAGAGGAAGCCGTCAT	144	D.S.	N/A	Yes	Yes	0.88	One peak	N/A
					ANK3_All_R1	R	TGGCTAATCCCTCTCCTTCCA
	All Var	23621	BACE1 all Var	Human	BACE1_F1	F	CGGGAGACCGACGAAGAG	108	D.S.	N/A	Yes	Yes	0.83	One peak	N/A
					BACE1_R1	R	GGTCATCTCCACGTAGTAGCC
	NM_004929.4	793	CALB1	Human	CALB1_F2	F	GGCTCCATTTCGACGCTGA	141	Harvard Primerbank	5579451c1	Yes	Yes	0.92	One peak	N/A
					CALB1_R2	R	GCCCATACTGATCCACAAAAGTT
	All Var	801	CALM1 All var	Human	CALM1_F1	F	GGTGGTCCTGTCCCCTAAAGA	163	D.S.	N/A	Yes	Yes	0.861	One peak	N/A
					CALM1_R1	R	ACTGTGCTCAATCGTCAAGC
	All Var	805	CALM2 all var	Human	CALM2_F1	F	TAGAGAAGCATTCCGTGTGTT	148	D.S.	N/A	Yes	Yes	0.9	One peak	N/A
					CALM2_R1	R	ACCATCACCATCAATATCTGCTT
	All Var	808	CALM3 all var	Human	CALM3_F1	F	GATCAGGGAGGCTGACATCG	177	D.S.	N/A	Yes	Yes	0.899	One peak	N/A
					CALM3_R1	R	TTTGCTAGAACCGGGGTACG
	All Var	815	CAMK2A	Human	CAMK2A_F1	F	TGATTTCCCATCGCCGGAAT	120	D.S.	N/A	Yes	Yes	0.912	One peak	N/A
					CAMK2A_R1	R	CAGGGGTGCTTAAGGGCTTC
	All Var	10645	CAMKK2	Human	CAMKK2_F1	F	GAATTCAAGGGCAGTGACGC	183	D.S.	N/A	Yes	Yes	0.881	One peak	N/A
					CAMKK2_R1	R	CATGATCCGCTCGTCCATGA
	All Var	2932	GSK3B all var	Human	GSK3B_F1	F	GAGAGTGATCATGTCAGGGCG	118	D.S.	N/A	Yes	Yes	1.01	One peak	N/A
					GSK3B_R1	R	CTTGCTGCCGTCCTTGTCTC
	NM_002143.3	3208	HPCA	Human	HPCA_F2	F	CCGGCTCTTAGCTTCCACTC	115	D.S.	N/A	Yes	Yes	0.906	One peak	N/A
					HPCA_R2	R	GTACCGCAGGGTTCCCTTTT
	All Var	23327	NEDD4L all var	Human	NEDD4L_F1	F	GCTGGAGACTCTCTCGGTCT	139	D.S.	N/A	Yes	Yes	0.8	One peak	N/A
					NEDD4L_R1	R	AAGAGCTGAACTGTTCCCCA
	All Var	5530	PPP3CA (Calcineurin) All Var	Human	PPP3CA_F1	F	TCTTAATCCTGGCCGTGTGT	117	D.S.	N/A	Yes	Yes	0.95	One peak	N/A
					PPP3CA_R1	R	TATTCTTGGGGGAAGGGGGAT
	All Var	5978	REST all Var	Human	REST_F2	F	TGATGCCGGTTGGGGATAAC	166	D.S.	N/A	Yes	Yes	0.842	One peak	N/A
					REST_R2	R	GGAGCACCTGATGCCTCAAA
Neuronal marker genes	All Var	2890	GRIA1 (AMPAR)	Human	GRIA1_F1	F	CTTCCCGGACCAAAGTGATAG	122	D.S.	N/A	Yes	Yes	0.9	One peak	N/A
					GRIA1_R1	R	TGATGGAAAATACGGAGCCC
	All Var	57468	KCC2 (SLC12A5)	Human	KCC2_F1	F	AGGAAAGCAGTCCCTTCATCA	175	Harvard Primerbank	198041677c1	Yes	Yes	0.918	One peak	N/A
					KCC2_R1	R	GCCTCTTCATGCTCCCTACTT
	All Var	4133	MAP2	Human	MAP2_F1	F	CGAAGCGCCAATGGATTCC	161	Harvard Primerbank	87578393c2	Yes	Yes	0.902	One peak	N/A
					MAP2_R1	R	TGAACTATCCTTGCAGACACCT
	All Var	6853	SYN1	Human	hSYN1_F1	F	TGCTCAGCAGTACAACGTACC	110	DPS	N/A	Yes	Yes	0.807	One peak	N/A
					hSYN1_R1	R	GACACTTGCGATGTCCTGGAA
	All Var	10381	TUBB3 (TUJ3)	Human	TUBB3_F2	F	GGGGCCTTTGGACATCTCTT	126	D.S.	N/A	Yes	Yes	0.904	One peak	N/A
					TUBB3_R2	R	CACCACATCCAGGACCGAAT
	All Var	57030	vGLUT1 (SLC17A7, Cortex expression)	Human	vGLUT1_F2	F	CGACGACAGCCTTTTGTGGT	107	Harvard Primerbank	221316691c3	Yes	Yes	0.817	One peak	N/A
					vGLUT1_R2	R	GCCGTAGACGTAGAAAACAGAG
Housekeeping genes	All Var	1537	CYC1 all Var	Human	CYC1_F1	F	CTACATCGTGCGAGCTAGGC	106	D.S.	N/A	Yes	Yes	0.87	One peak	N/A
					CYC1_R1	R	GAAGTAGAGACCTTCCCGCAG
	Var 2,4,7	2821	GPI Var 2,4,7	Human	GPI_F1	F	GTGTACCTTCTAGTCCCGCC	101	G.L.R.	N/A	Yes	Yes	0.948	One peak	N/A
					GPI_R1	R	GGTCAAGCTGAAGTGGTTGAAGC
	All Var	6175	RPLP0 all Var	Human	RPLP0_F1	F	TCTACAACCCTGAAGTGCTTGAT	96	Eric M.	N/A	Yes	Yes	0.919	One peak	N/A
					RPLP0_R1	R	CAATCTGCAGACAGACACTGG

### Sheet: Table S3
Axion original feature name	Curated feature name	Shortened feature name	Definition
Number of Active Electrodes	Number of active electrodes	# of active electrodes	Number of electrodes with activity greater than the minimum spike rate set in the Analysis Parameters. We set the minimum as 1 spike per minute.
Mean Firing Rate (Hz)	Mean firing rate	Mean firing rate	Total number of spikes divided by the duration of the analysis, in Hz. This includes electrodes that are not active as defined by minimum spike rate for active electrodes.
Weighted Mean Firing Rate (Hz)	Weighted mean firing rate	Weighted mean firing rate	The mean firing rate based on only electrodes with activity greater than the minimum spike rate (“active electrodes”).
ISI Coefficient of Variation - Avg	Inter-spike interval coefficient of variation	ISI CV	The coefficient of variation (standard deviation/mean) of the inter-spike interval, the time between spikes, for electrodes with activity greater than the minimum spike rate (“active electrodes”). The ISI CV for each electrode is avereged between electrodes in each well. This metric is a measure of spike regularity and captures the distribution of spiking such that 0 indicates spikes perfectly di…
Network ISI Coefficient of Variation	Network inter-spike interval coefficient of variation	Network ISI CV	Coefficient of variation (standard deviation/mean) of the inter-spike interval for all spikes on all electrodes in a well. This is a measure of spike regularity across the network. This metric captures the distribution of spiking such that 0 indicates spikes perfectly distributed and >1 indicates network bursting.
Fano Factor	Spike count Fano factor	Spike count Fano factor	Fano factor is a measure of spike count variability over time. Fano Factor is calculated as the variance of spike counts across 6 second bins divided by the mean of the spike counts in 6 second bins (Becchetti et al., 2012). The Fano Factor is computed for each active electrode or unit independently, and then averaged across active electrodes or units to compute a well-wide Fano Factor. Active el…
Number of Bursting Electrodes	Number of bursting electrodes	# of bursting electrodes	Total number of electrodes within the well with bursts/minute greater than the burst electrode criterion. Total number of electrodes within the well with bursts per minute greater than the burst electrode criterion. We did not designate a criterion for bursting electrodes thus it was set to 0.
Burst Frequency - Avg (Hz)	Mean burst rate	Mean burst rate	Total number of single-electrode bursts divided by the duration of the analysis, in Hz. For a well, the average across electrode burst frequencies is reported.
Burst Percentage - Avg	Percentage of spikes within bursts	% of spikes within bursts	The number of spikes in single-electrode bursts divided by the total number of spikes, multiplied by 100. For a well, the average across electrode burst percentages is reported. Number of spikes occurring in single‑electrode bursts divided by the total number of spikes, multiplied by 100.
Number of Spikes per Burst - Avg	Mean number of spikes per burst	Mean # of spikes per burst	Average number of spikes in a single-electrode burst. For an electrode, the average across bursts is reported. For a well, the average across electrode averages is reported.
Burst Duration - Avg (sec)	Mean burst duration	Mean burst duration	Average time from the first spike to last spike in a single-electrode burst. For an electrode, the average across bursts is reported. For a well, the average across electrode averages is reported. Longer bursts indicate more excitation, less inhibition, as it takes longer to shut down a burst. Longer bursts indicate more excitation or less inhibition.
Normalized Duration IQR - Avg	Normalized burst duration inter-quartile range	Normalized burst duration IQR	Interquartile range of single-electrode burst durations. This metric provides a measure of single-electrode burst duration regularity. If the middle 50% of single-electrode bursts are close to the same duration, this value will be small, whereas, if the single-electrode bursts vary widely in duration, this range will be large. For a well, the average across electrode normalized duration IQRs is r…
Mean ISI within Burst - Avg (sec)	Mean inter-spike interval within bursts	Mean ISI within bursts	Mean inter-spike interval, time between spikes, for spikes in a single-electrode burst. For an electrode, the average across burst means is reported. For a well, the average across electrode averages is reported. This is a measure of burst intensity; smaller values mean more intense bursts. Mean inter‑spike interval for spikes within single‑electrode bursts; smaller values indicate more intense b…
Median ISI within Burst - Avg (sec)	Median inter-spike interval within bursts	Median ISI within bursts	Median inter-spike interval, time between spikes, for spikes in a single-electrode burst. For an electrode, the average across burst median ISIs is reported. For a well, the average across electrode averages is reported. Median inter‑spike interval for spikes within single‑electrode bursts.
Median/Mean ISI within Burst - Avg	Median / mean inter-spike interval within bursts	Median / mean ISI within bursts	The median/mean inter-spike interval (ISI) within single-electrode electrode bursts. Values close to 1 indicate the distribution of ISIs within bursts is symmetric. For an electrode, the average across burst median/mean ISIs is reported. For a well, the average across electrode average median/mean ISIs is reported. Ratio of the median to the mean inter‑spike interval within single‑electrode burst…
Inter-Burst Interval - Avg (sec)	Mean inter-burst interval	Mean IBI	Average time between the start of single-electrode bursts. For an electrode, the average across bursts is reported. For a well, the average across electrode averages is reported. Average time between the start of consecutive single‑electrode bursts.
IBI Coefficient of Variation - Avg	Inter-burst interval coefficient of variation	IBI CV	The coefficient of variation (standard deviation/mean) of the inter-burst interval, the time between single-electrode bursts. This is a measure of single-electrode burst regularity. For a well, the average across electrode IBI CoVs is reported. Coefficient of variation (standard deviation/mean) of the inter‑burst interval, the time between single‑electrode bursts. This is a measure of burst regul…
Network Burst Frequency	Mean network burst rate	Mean NB rate	Total number of network bursts divided by the duration of the analysis, in Hz.
Network Burst Percentage	Percentage of spike within network bursts	% of spikes within NBs	The number of spikes in network bursts divided by the total number of spikes, multiplied by 100.
Network Burst Duration - Avg (sec)	Mean NB duration	Mean NB duration	Average time from the first spike to last spike in a network burst. Longer bursts indicate more excitation, less inhibition, as it takes longer to shut down a burst. Average time from the first spike to the last spike in a network burst; longer bursts indicate more excitation or less inhibition.
Network Normalized Duration IQR	Normalized network burst duration inter-quartile range	Normalized NB duration IQR	Interquartile range of network burst durations. This metric provides a measure of network burst duration regularity. If the middle 50% of network bursts are close to the same duration, this value will be small; if the network bursts vary widely in duration, this range will be large. Interquartile range of network burst durations; lower values indicate more regular burst lengths.
Number of Spikes per Network Burst - Avg	Mean number of spikes per network burst	Mean # of spikes per NB	Average number of spikes in a network burst.
Number of Spikes per Network Burst per Channel - Avg	Weighted mean number of spikes per network burst	Weighted mean # of spikes per NB	Average across network bursts of the number of spikes in the network burst divided by the number of electrodes participating in that burst. Average, across network bursts, of the number of spikes in the burst divided by the number of electrodes participating in that burst.
Number of Elecs Participating in Burst - Avg	Number of network bursting electrodes	# of NB electrodes	Average number of electrodes with activity during a network burst.
Mean ISI within Network Burst - Avg (sec)	Mean inter-spike interval within network bursts	Mean ISI within NBs	Average of the mean inter‑spike intervals within network bursts.
Median ISI within Network Burst - Avg (sec)	Median inter-spike interval within network bursts	Median ISI within NBs	Average of the median inter‑spike intervals within network bursts.
Median/Mean ISI within Network Burst - Avg	Median / mean inter-spike interval within network bursts	Median / mean ISI within NBs	Average of the median/mean ISI within network bursts. Values close to 1 indicate the distribution of ISIs within bursts is symmetric. Average of the median‑to‑mean ISI ratio within network bursts; values near 1 indicate symmetric ISI distributions.
ISI CoV within Network Burst - Avg	Inter-spike interval coefficient of variation within network bursts	ISI CV within NBs	Average across network bursts of the ISI CoV (standard deviation/mean of the inter-spike interval) within network bursts. Average, across network bursts, of the coefficient of variation (standard deviation/mean) of the inter‑spike interval within network bursts. Variability within each burst’s spike timing. Highlights irregularity in spike timing per burst.
Network IBI Coefficient of Variation	Inter-network burst interval coefficient of variation	INBI CV	The coefficient of variation (standard deviation/mean) for the inter-network burst interval, the time between network bursts. This is a measure of network burst rhythmicity; bursts occurring at regular intervals have a small coefficient of variation, whereas sporadic bursting has a larger coefficient of variation. Coefficient of variation (standard deviation/mean) of the inter‑network burst inter…
Avg Network Burst Fano Factor	Spike count Fano factor within network bursts	Spike count Fano factor within NBs	Fano Factor is calculated as the variance of spike count across network bursts divided by the mean of the spike count across network bursts (Becchetti et al 2012) and is calculated for each active electrode (or active unit). Spikes are counted for the average network burst time window entered in the Average Network Burst Parameters. Fano Factor is a measure of spike count variability across netwo…
Burst Peak (Max Spikes per sec)	Network burst peak firing rate	NB peak firing rate	The maximum number of spikes per second in the average network burst. This value is equal to the peak of the Average Network Burst Histogram divided by the histogram bin size to yield spikes per sec (Hz). Maximum number of spikes per second in the average network burst.
Time to Burst Peak (ms)	Time to network burst peak	Time to NB peak	The time from the start to the peak of the average network burst. This value is equal to the time to the peak of the Average Network Burst Histogram. Latency to the maximum of the average burst PSTH. Directly quantifies front‐loading of spikes in time.
Synchrony Index	Synchrony index	Synchrony index	A unitless measure of synchrony between 0 and 1 (Paiva et al 2010). Values closer to 1 indicate higher synchrony. Unitless measure between 0 and 1 describing the degree of synchrony in spiking; values closer to 1 indicate higher synchrony.
Kreuz SPIKE Distance	Kreuz SPIKE-distance synchrony	Kreuz SPIKE-distance synchrony	1-Kreuz SPIKE distance (Kreuz et al 2013) such that 1 is perfect synchrony and 0 is perfect asynchrony. It is computed with only one previous and one subsequent spike for each reference spike. The time window for each computation varies with local firing rate of each spike train. It tracks changes in instantaneous clustering without being skewed by individual electrode inter-spike interval. 1 min…
Area Under Normalized Cross-Correlation	Normalized cross-correlation area under the curve	Normalized cross-correlation AUC	Area under the well-wide pooled inter-electrode cross-correlation normalized to the auto-correlations. Higher areas indicate greater synchrony. Area under the pooled, inter‑electrode cross‑correlation that has been normalized to auto‑correlations; higher values indicate greater synchrony.
Full Width at Half Height of Normalized Cross-Correlation	Full-width at half-height of normalized cross-correlation	FWHH at normalized cross-correlation	Distance along the x-axis (phase lag) from left half height to right half height (probability) of the normalized cross-correlogram. This is a measure of network synchrony; higher half widths indicate a wider correlogram (less synchrony) whereas lower half widths indicate a taller correlogram (greater synchrony). Distance, in milliseconds of phase lag, between the left and right half‑height points…
N/A	Mean inter-spike interval	Mean ISI	For each well, the inter-spike interval is calculated between spikes recorded on each electrode and, subsequently, the mean is calculated across all inter-spike intervals across electrodes.
N/A	Spike time tiling coefficient	Spike time tiling coefficient	The spike time tiling coefficient (STTC) (Cutts and Eglen, 2014) is a pairwise measure of synchrony between spike trains that accounts for differences in firing rate and periods of quiescence by “tiling” the recording within 20 ms windows around each spike and comparing spike overlaps to chance. Unlike classical cross‐correlation metrics, STTC is independent of firing rate.
N/A	Spike count Fano factor within bursts	Spike count Fano factor within bursts	For each well, spike count Fano factor is calculated as the variance of spike count within single elctrode bursts divided by the mean of the spike count within single electrode bursts for electrodes with more than one burst. Spike count Fano factor is a measure of variability in burst amplitude.
N/A	Inter-spike interval coefficient of variation within bursts	ISI CV within bursts	For each culture well, the inter-spike interval is calculated between spikes recorded on each electrode, and subsequently, the coefficient of variation (standard deviation / mean) is calculated across all inter-spike intervals across electrodes. The ISI CV within bursts is a measure of irregularity in spike timing within bursts.
N/A	Mean inter-network burst interval	Mean INBI	Mean inter-network burst interval
